# Population Dynamics and Resource Availability Drive Seasonal Shifts in the Consumptive and Competitive Impacts of Introduced House Mice (*Mus musculus*) on an Island Ecosystem

**DOI:** 10.1101/2022.02.23.481645

**Authors:** Michael J. Polito, Bret Robinson, Pete Warzybok, Russell W. Bradley

## Abstract

**Background:** House mice (*Mus musculus*) are widespread and invasive on many islands where they can have both direct and indirect ecological impacts on native ecological communities. Given their opportunistic, omnivorous nature the consumptive and competitive impacts of house mice on islands have the potential to vary over time in concert with resource availability and mouse population dynamics.

**Methods:** We examined the ecological niche of invasive house mice on Southeast Farallon Island, California, USA using a combination of mouse trapping, food resource surveys, and stable isotope analysis to better understand their trophic interactions with native flora and fauna.

**Results:** We found that plants were the important resource for house mice during the spring months when vegetation is abundant and mouse populations are low. However, plants decline in dietary importance throughout the summer and fall as mouse populations increase, and seabird and insect resources become relatively more available and consumed by house mice. Mouse abundance peaks and other resource availability are low in the fall months when the isotopic niches of house mice and salamanders overlap significantly indicating the potential for competition, most likely for insect prey.

**Discussion:** These results indicate how seasonal shifts in both the mouse abundance and resource availability are key factors that mediate the consumptive and competitive impacts of introduced house mice on this island ecosystem.
