## Supplementary material for "Population Dynamics and Resource Availability Drive Seasonal Shifts in the Consumptive and Competitive Impacts of Introduced House Mice (*Mus musculus*) on an Island Ecosystem": Data 1

### Sheet: Citation
Population Dynamics and Resource Availability Drive Seasonal Shifts in the Consumptive and Competitive Impacts of Introduced House Mice (Mus musculus) on an Island Ecosystem
Michael J. Polito1,2, Bret Robinson3, Pete Warzybok4, Russell W. Bradley4,5
1Louisiana State University, Department of Oceanography and Coastal Sciences, Baton Rouge, LA 70803 USA
2Woods Hole Oceanographic Institution, Woods Hole, MA, 02543 USA
3San Jose State University, Department of Entomology, San Jose, CA 95192 USA
4Point Blue Conservation Science, Petaluma, CA 94954 USA
5California State University Channel Islands, Santa Rosa Island Research Station, Camarillo, CA 93012
Corresponding Author:
Michael J. Polito1
Louisiana State University, Department of Oceanography and Coastal Sciences, 93 South Quad Dr., Baton Rouge, LA 70803 USA
Email address: mpolito@lsu.edu

### Sheet: Mice
Sample_ID	Taxa	Common_name	Site	Lattiude	Longitude	Trap_ID	Collection_date	Season	Age	Sex	Mass_g	Total_length_cm	Tail_length_cm	Body_length_cm	Hind_foot_length_cm	Ear_length_cm	Liver_%N	Liver_%C	Liver_C:N	Liver_d15N	Liver_d13C	Muscle_%N	Muscle_%C	Muscle_C:N	Muscle_d15N	Muscle_d13C	Notes
HM1	Mus musculus	House Mice	Southeast Farallon Island, CA	37.699	-123.003	M5	2013-03-21	Spring	Adult	Male	24.1	15.8	7.9	7.9	1.9	1.5	0.1095	0.4313	3.9381	25.4	-25	0.1226	0.4276	3.4883	26.3	-25.4
HM2	Mus musculus	House Mice	Southeast Farallon Island, CA	37.699	-123.003	S7	2013-03-21	Spring	Adult	Female	24.1	17	8.2	8.8	1.9	1.5	0.113	0.4308	3.8142	28.4	-23.8	0.1203	0.4181	3.4746	27	-23.1
HM3	Mus musculus	House Mice	Southeast Farallon Island, CA	37.699	-123.003	M4	2013-03-22	Spring	Adult	Male	22.5	17.1	9.2	7.9	2	1.3	0.1206	0.4457	3.6949	26.6	-24.6	0.1142	0.392	3.4316	27.1	-25.1
HM4	Mus musculus	House Mice	Southeast Farallon Island, CA	37.699	-123.003	S7	2013-03-22	Spring	Adult	Male	24.3	17.5	9	8.5	1.9	1.4	0.1218	0.4449	3.6533	27.9	-22.8	0.1199	0.4137	3.4495	26.8	-22.5
HM5	Mus musculus	House Mice	Southeast Farallon Island, CA	37.699	-123.003	L5	2013-03-23	Spring	Adult	Female	23.3	15.9	7.4	8.5	1.8	1.2	0.1085	0.44	4.0545	26.6	-24.6	0.1216	0.423	3.4788	27.3	-24.8
HM6	Mus musculus	House Mice	Southeast Farallon Island, CA	37.699	-123.003	M2	2013-03-23	Spring	Adult	Male	22.5	17.2	8.5	8.7	2	1.3	0.1244	0.4643	3.7327	26.2	-24.9	0.1338	0.4403	3.2915	25	-24.8
HM7	Mus musculus	House Mice	Southeast Farallon Island, CA	37.699	-123.003	S7	2013-03-23	Spring	Juvenile	Female	14.9	14.3	7.1	7.2	1.7	1	0.1154	0.4375	3.7907	29.5	-24.1	0.1403	0.4488	3.1987	30.2	-23.6
HM8	Mus musculus	House Mice	Southeast Farallon Island, CA	37.699	-123.003	L9	2013-03-24	Spring	Juvenile	Male	15.3	15.4	7.1	8.3	2	1.2	0.1195	0.4485	3.7544	29	-24.2	0.1272	0.4262	3.3501	28.9	-23.8
HM9	Mus musculus	House Mice	Southeast Farallon Island, CA	37.699	-123.003	N4	2013-03-24	Spring	Adult	Male	22.7	16.2	8.5	7.7	1.8	1.2	0.1212	0.4467	3.6847	25.2	-24.3	0.1296	0.434	3.3487	24.7	-23.6
HM10	Mus musculus	House Mice	Southeast Farallon Island, CA	37.699	-123.003	M4	2013-03-24	Spring	Adult	Female	23.3	16.2	8	8.2	1.9	1.2	0.1203	0.4302	3.5755	24.8	-25	0.1247	0.4162	3.3365	26.1	-25.1
HM11	Mus musculus	House Mice	Southeast Farallon Island, CA	37.699	-123.003	S7	2013-03-24	Spring	Juvenile	Male	14.4	15.2	7.2	8	2	1.2	0.1257	0.4544	3.6142	26.9	-24.3	0.115	0.3889	3.3827	27.7	-24.1
HM12	Mus musculus	House Mice	Southeast Farallon Island, CA	37.699	-123.003	N1	2013-03-25	Spring	Adult	Male	22.9	17	8.5	8.5	1.7	1.3	0.1231	0.441	3.5837	23.9	-22.9	0.1294	0.4354	3.365	24.7	-21
HM13	Mus musculus	House Mice	Southeast Farallon Island, CA	37.699	-123.003	M4	2013-03-25	Spring	Adult	Male	18.4	17	8.1	8.9	2	1.3	0.1208	0.4298	3.5594	25.4	-25	0.1339	0.4438	3.3148	25.5	-24.6
HM14	Mus musculus	House Mice	Southeast Farallon Island, CA	37.699	-123.003	M5	2013-03-25	Spring	Juvenile	Female	12.3	13.2	5.7	7.5	1.6	1	0.1248	0.4443	3.5601	23.3	-24.8	0.134	0.4436	3.3115	25	-24.9
HM15	Mus musculus	House Mice	Southeast Farallon Island, CA	37.699	-123.003	M2	2013-03-25	Spring	Adult	Female	22.2	17.9	8.5	9.4	1.8	1.3	0.1294	0.4576	3.5372	25.9	-25.1	0.1181	0.404	3.4206	24.4	-24.9
HM16	Mus musculus	House Mice	Southeast Farallon Island, CA	37.699	-123.003	M2	2013-03-26	Spring	Adult	Male	16.6	16.2	8	8.2	1.9	1.3	0.1234	0.4379	3.5479	26.3	-24.2	0.1274	0.4283	3.3604	25.7	-24.7
HM17	Mus musculus	House Mice	Southeast Farallon Island, CA	37.699	-123.003	S7	2013-03-26	Spring	Adult	Male	19.8	17	8	9	1.8	1.2	0.1278	0.4488	3.5123	28.1	-24.9	0.1242	0.4248	3.4218	26.1	-25
HM18	Mus musculus	House Mice	Southeast Farallon Island, CA	37.699	-123.003	S7	2013-03-27	Spring	Adult	Male	17.7	15.3	8.4	6.9	1.7	1.3	0.1244	0.4386	3.5255	29.7	-24.4	0.1265	0.4363	3.4477	27.7	-25
HM19	Mus musculus	House Mice	Southeast Farallon Island, CA	37.699	-123.003	L2	2013-03-28	Spring	Juvenile	Female	15.3	14.6	7.1	7.5	1.8	1.2	0.1187	0.439	3.6975	29	-24.6	0.1264	0.426	3.3715	28.7	-24.8
HM20	Mus musculus	House Mice	Southeast Farallon Island, CA	37.699	-123.003	M2	2013-03-28	Spring	Juvenile	Female	13.1	14.5	7	7.5	1.8	1.2	0.1154	0.4476	3.8776	28	-24.9	0.1264	0.4279	3.3864	27.4	-24.8
HM21	Mus musculus	House Mice	Southeast Farallon Island, CA	37.699	-123.003	S1	2013-03-28	Spring	Adult	Male	21.9	17	8	9	1.8	1.3	0.1229	0.4368	3.5542	29	-25.4	0.1323	0.4388	3.3169	28.2	-25.6
HM22	Mus musculus	House Mice	Southeast Farallon Island, CA	37.699	-123.003	S1	2013-03-29	Spring	Adult	Male	17.8	16	8	8	2	1.3	0.1183	0.4259	3.5985	26.2	-24.8	0.1301	0.4375	3.3639	27.5	-25.1
HM23	Mus musculus	House Mice	Southeast Farallon Island, CA	37.699	-123.003	S7	2013-03-29	Spring	Adult	Male	17.8	15.6	7.5	8.1	1.7	1.3	0.1129	0.424	3.7563	28.6	-24.8	0.1281	0.4339	3.3883	27.9	-25.1
HM24	Mus musculus	House Mice	Southeast Farallon Island, CA	37.699	-123.003	L2	2013-08-13	Summer	N/A	N/A	N/A	N/A	N/A	N/A	N/A	N/A	0.1061	0.3931	3.7059	19.8	-21.5	0.1243	0.4195	3.3761	20.1	-21.2	No measurement data
HM25	Mus musculus	House Mice	Southeast Farallon Island, CA	37.699	-123.003	L3	2013-08-13	Summer	N/A	N/A	N/A	N/A	N/A	N/A	N/A	N/A	0.1121	0.38	3.3902	20.9	-21.3	0.1218	0.4141	3.399	22.2	-21.4	No measurement data
HM26	Mus musculus	House Mice	Southeast Farallon Island, CA	37.699	-123.003	S2	2013-08-13	Summer	N/A	N/A	N/A	N/A	N/A	N/A	N/A	N/A	0.1145	0.4082	3.566	15.6	-20.7	0.1053	0.3877	3.6803	15.7	-20.6	No measurement data
HM27	Mus musculus	House Mice	Southeast Farallon Island, CA	37.699	-123.003	S6	2013-08-13	Summer	N/A	N/A	N/A	N/A	N/A	N/A	N/A	N/A	0.1247	0.4223	3.3855	17	-19.7	0.1177	0.3653	3.1024	17.6	-17.5	No measurement data
HM28	Mus musculus	House Mice	Southeast Farallon Island, CA	37.699	-123.003	M3	2013-08-13	Summer	N/A	N/A	N/A	N/A	N/A	N/A	N/A	N/A	0.1091	0.3823	3.5039	27.7	-23.4	0.1168	0.4007	3.4309	28.3	-23.9	No measurement data
HM29	Mus musculus	House Mice	Southeast Farallon Island, CA	37.699	-123.003	L1	2013-08-14	Summer	N/A	N/A	N/A	N/A	N/A	N/A	N/A	N/A	0.1061	0.3802	3.5833	24.9	-22.9	0.1882	0.6325	3.361	26.1	-23.1	No measurement data
HM30	Mus musculus	House Mice	Southeast Farallon Island, CA	37.699	-123.003	L3	2013-08-14	Summer	N/A	N/A	N/A	N/A	N/A	N/A	N/A	N/A	0.1117	0.38	3.4035	22.1	-21.9	0.1139	0.3857	3.3873	22.2	-22	No measurement data
HM31	Mus musculus	House Mice	Southeast Farallon Island, CA	37.699	-123.003	S1	2013-08-14	Summer	N/A	N/A	N/A	N/A	N/A	N/A	N/A	N/A	0.0964	0.3801	3.9433	21.8	-22.6	0.1095	0.3977	3.6319	21.1	-22.6	No measurement data
HM32	Mus musculus	House Mice	Southeast Farallon Island, CA	37.699	-123.003	S3	2013-08-14	Summer	N/A	N/A	N/A	N/A	N/A	N/A	N/A	N/A	0.1089	0.4062	3.7313	17.5	-20.9	0.1126	0.405	3.5967	18.6	-20.7	No measurement data
HM33	Mus musculus	House Mice	Southeast Farallon Island, CA	37.699	-123.003	S6	2013-08-14	Summer	N/A	N/A	N/A	N/A	N/A	N/A	N/A	N/A	0.1159	0.3877	3.3466	18.1	-21	0.1128	0.3748	3.3228	16.6	-20.4	No measurement data
HM34	Mus musculus	House Mice	Southeast Farallon Island, CA	37.699	-123.003	M1	2013-08-14	Summer	N/A	N/A	N/A	N/A	N/A	N/A	N/A	N/A	0.1082	0.3864	3.5725	20.6	-21.1	0.1195	0.4061	3.3997	21	-20.9	No measurement data
HM35	Mus musculus	House Mice	Southeast Farallon Island, CA	37.699	-123.003	M2	2013-08-14	Summer	N/A	N/A	N/A	N/A	N/A	N/A	N/A	N/A	0.1149	0.4024	3.503	29.8	-23.8	0.1171	0.3996	3.4125	29.9	-24.2	No measurement data
HM36	Mus musculus	House Mice	Southeast Farallon Island, CA	37.699	-123.003	M3	2013-08-14	Summer	N/A	N/A	N/A	N/A	N/A	N/A	N/A	N/A	0.1091	0.3856	3.5338	28.9	-23.1	0.1234	0.4175	3.3827	30	-23.3	No measurement data
HM37	Mus musculus	House Mice	Southeast Farallon Island, CA	37.699	-123.003	M4	2013-08-14	Summer	N/A	N/A	N/A	N/A	N/A	N/A	N/A	N/A	0.1137	0.3911	3.4401	24.1	-23.3	0.1228	0.3794	3.0909	25.6	-22.5	No measurement data
HM38	Mus musculus	House Mice	Southeast Farallon Island, CA	37.699	-123.003	M5	2013-08-14	Summer	N/A	N/A	N/A	N/A	N/A	N/A	N/A	N/A	0.1061	0.3665	3.4548	23.2	-23	0.1018	0.343	3.3697	22.8	-23	No measurement data
HM39	Mus musculus	House Mice	Southeast Farallon Island, CA	37.699	-123.003	N6	2013-08-14	Summer	N/A	N/A	N/A	N/A	N/A	N/A	N/A	N/A	0.1104	0.3971	3.5986	24.7	-23.2	0.1232	0.3996	3.2437	26.5	-22.5	No measurement data
HM40	Mus musculus	House Mice	Southeast Farallon Island, CA	37.699	-123.003	S1	2013-08-15	Summer	N/A	N/A	N/A	N/A	N/A	N/A	N/A	N/A	0.1077	0.4032	3.7429	20.3	-23.2	0.1101	0.3794	3.4476	20.5	-22.1	No measurement data
HM41	Mus musculus	House Mice	Southeast Farallon Island, CA	37.699	-123.003	S3	2013-08-15	Summer	N/A	N/A	N/A	N/A	N/A	N/A	N/A	N/A	0.1085	0.3789	3.4909	17.7	-20.1	0.1128	0.383	3.3951	16.7	-20.4	No measurement data
HM42	Mus musculus	House Mice	Southeast Farallon Island, CA	37.699	-123.003	M2	2013-08-15	Summer	N/A	N/A	N/A	N/A	N/A	N/A	N/A	N/A	0.1148	0.3929	3.4226	27.9	-23.6	0.11	0.4001	3.639	28.5	-23.8	No measurement data
HM43	Mus musculus	House Mice	Southeast Farallon Island, CA	37.699	-123.003	N1	2013-10-26	Fall	N/A	N/A	N/A	N/A	N/A	N/A	N/A	N/A	0.1073	0.3815	3.5544	24.9	-23.2	0.1186	0.3989	3.3644	23.3	-23	No measurement data
HM44	Mus musculus	House Mice	Southeast Farallon Island, CA	37.699	-123.003	N1	2013-10-26	Fall	N/A	N/A	N/A	N/A	N/A	N/A	N/A	N/A	0.1206	0.4097	3.3977	27.4	-21.9	0.1153	0.3897	3.3787	25.4	-21.9	No measurement data
HM45	Mus musculus	House Mice	Southeast Farallon Island, CA	37.699	-123.003	N3	2013-10-26	Fall	N/A	N/A	N/A	N/A	N/A	N/A	N/A	N/A	0.1076	0.3759	3.4946	28.5	-21.1	0.1213	0.4034	3.3242	24.9	-21.5	No measurement data
HM46	Mus musculus	House Mice	Southeast Farallon Island, CA	37.699	-123.003	N4	2013-10-26	Fall	N/A	N/A	N/A	N/A	N/A	N/A	N/A	N/A	0.114	0.3931	3.4475	22.7	-19.6	0.1147	0.3972	3.4644	23.2	-20.2	No measurement data
HM47	Mus musculus	House Mice	Southeast Farallon Island, CA	37.699	-123.003	N5	2013-10-26	Fall	N/A	N/A	N/A	N/A	N/A	N/A	N/A	N/A	0.1041	0.3864	3.7117	21.4	-19.5	0.1139	0.3892	3.416	21	-20.3	No measurement data
HM48	Mus musculus	House Mice	Southeast Farallon Island, CA	37.699	-123.003	N6	2013-10-26	Fall	N/A	N/A	N/A	N/A	N/A	N/A	N/A	N/A	0.1152	0.4028	3.4961	24.6	-19.5	0.1145	0.3998	3.4909	25.5	-21	No measurement data
HM49	Mus musculus	House Mice	Southeast Farallon Island, CA	37.699	-123.003	M6	2013-10-26	Fall	N/A	N/A	N/A	N/A	N/A	N/A	N/A	N/A	0.1033	0.3968	3.8413	22.3	-18.1	0.1227	0.4073	3.32	22	-19.2	No measurement data
HM50	Mus musculus	House Mice	Southeast Farallon Island, CA	37.699	-123.003	M5	2013-10-26	Fall	N/A	N/A	N/A	N/A	N/A	N/A	N/A	N/A	0.1124	0.3967	3.5299	23.6	-22	0.1252	0.4217	3.3691	24.7	-22.9	No measurement data
HM51	Mus musculus	House Mice	Southeast Farallon Island, CA	37.699	-123.003	M4	2013-10-26	Fall	N/A	N/A	N/A	N/A	N/A	N/A	N/A	N/A	0.1102	0.3853	3.496	27.6	-23.5	0.1194	0.406	3.4014	27	-23.8	No measurement data
HM52	Mus musculus	House Mice	Southeast Farallon Island, CA	37.699	-123.003	M2	2013-10-26	Fall	N/A	N/A	N/A	N/A	N/A	N/A	N/A	N/A	0.1159	0.4004	3.4562	27.2	-22.4	0.1189	0.4058	3.4124	23.5	-22	No measurement data
HM53	Mus musculus	House Mice	Southeast Farallon Island, CA	37.699	-123.003	S3	2013-10-26	Fall	N/A	N/A	N/A	N/A	N/A	N/A	N/A	N/A	0.1147	0.3853	3.3587	26.1	-19.2	0.0881	0.2871	3.2593	21.4	-19.2	No measurement data
HM54	Mus musculus	House Mice	Southeast Farallon Island, CA	37.699	-123.003	S4	2013-10-26	Fall	N/A	N/A	N/A	N/A	N/A	N/A	N/A	N/A	0.1171	0.4088	3.4905	26.9	-20	0.1244	0.4144	3.3319	24.5	-20.3	No measurement data
HM55	Mus musculus	House Mice	Southeast Farallon Island, CA	37.699	-123.003	S5	2013-10-26	Fall	N/A	N/A	N/A	N/A	N/A	N/A	N/A	N/A	0.1148	0.3959	3.448	27.8	-21.5	0.1161	0.4013	3.4566	24.4	-21.6	No measurement data
HM56	Mus musculus	House Mice	Southeast Farallon Island, CA	37.699	-123.003	S7	2013-10-26	Fall	N/A	N/A	N/A	N/A	N/A	N/A	N/A	N/A	0.1169	0.3891	3.3293	28.3	-21.2	0.1203	0.4003	3.3273	24.3	-21.9	No measurement data
HM57	Mus musculus	House Mice	Southeast Farallon Island, CA	37.699	-123.003	L1	2013-10-26	Fall	N/A	N/A	N/A	N/A	N/A	N/A	N/A	N/A	0.1206	0.4135	3.4304	26.6	-22.4	0.1242	0.4151	3.3413	24.9	-22.2	No measurement data
HM58	Mus musculus	House Mice	Southeast Farallon Island, CA	37.699	-123.003	L2	2013-10-26	Fall	N/A	N/A	N/A	N/A	N/A	N/A	N/A	N/A	0.1138	0.3861	3.3932	26.9	-23.7	0.1203	0.4189	3.4832	26.5	-24.7	No measurement data
HM59	Mus musculus	House Mice	Southeast Farallon Island, CA	37.699	-123.003	L3	2013-10-26	Fall	N/A	N/A	N/A	N/A	N/A	N/A	N/A	N/A	0.1168	0.3981	3.4096	30.8	-23	0.1243	0.4061	3.2663	28.5	-23.2	No measurement data
HM60	Mus musculus	House Mice	Southeast Farallon Island, CA	37.699	-123.003	L4	2013-10-26	Fall	N/A	N/A	N/A	N/A	N/A	N/A	N/A	N/A	0.1157	0.3811	3.2927	25.9	-20.7	0.1201	0.3934	3.276	25.7	-21.3	No measurement data
HM61	Mus musculus	House Mice	Southeast Farallon Island, CA	37.699	-123.003	L5	2013-10-26	Fall	N/A	N/A	N/A	N/A	N/A	N/A	N/A	N/A	0.1147	0.3988	3.4769	26.6	-22.3	0.122	0.4103	3.362	25.1	-22.2	No measurement data
HM62	Mus musculus	House Mice	Southeast Farallon Island, CA	37.699	-123.003	L6	2013-10-26	Fall	N/A	N/A	N/A	N/A	N/A	N/A	N/A	N/A	0.1135	0.3914	3.449	25.9	-19.9	0.1251	0.408	3.2626	23.6	-20.7	No measurement data
HM63	Mus musculus	House Mice	Southeast Farallon Island, CA	37.699	-123.003	L7	2013-08-14	Summer	N/A	N/A	N/A	N/A	N/A	N/A	N/A	N/A	0.1076	0.3704	3.4414	20.8	-20.6	0.1175	0.3912	3.33	19.6	-20.3	No measurement data

### Sheet: Resources
Sample_ID	Group	Taxa	Common_name	Site	Lattiude	Longitude	Sample_location	Collection_date	Season	Tissue	Lipid Extracted?	%N	%C	C:N	d15N	d13C	Notes
SB16	Seabird	Ptychoramphus aleuticus	Cassin's Auklet	Southeast Farallon Island, CA	37.699	-123.003	Unkown	2013-03-26	Summer	Muscle	2:1 chloroform:methanol	0.1245	0.4002	3.2132	17.6	-16.2	From caracass
SB19	Seabird	Ptychoramphus aleuticus	Cassin's Auklet	Southeast Farallon Island, CA	37.699	-123.003	Unkown	2013-03-26	Summer	Muscle	2:1 chloroform:methanol	0.141	0.4131	2.929	17.1	-15.8	From caracass
SB20	Seabird	Ptychoramphus aleuticus	Cassin's Auklet	Southeast Farallon Island, CA	37.699	-123.003	Unkown	2013-03-26	Summer	Muscle	2:1 chloroform:methanol	0.1392	0.4283	3.0766	16.1	-15.8	From caracass
SB26	Seabird	Ptychoramphus aleuticus	Cassin's Auklet	Southeast Farallon Island, CA	37.699	-123.003	Unkown	2013-03-26	Summer	Muscle	2:1 chloroform:methanol	0.1417	0.4146	2.9269	13.7	-16.9	From caracass
SB30	Seabird	Larus occidentalis	Western Gull	Southeast Farallon Island, CA	37.699	-123.003	Unkown	2013-05-24	Summer	Guano	Not extracted	0.1895	0.2791	1.4728	9.9	-17.6
SB31	Seabird	Larus occidentalis	Western Gull	Southeast Farallon Island, CA	37.699	-123.003	Unkown	2013-05-24	Summer	Guano	Not extracted	0.1403	0.1714	1.2217	10.1	-19.8
SB32	Seabird	Larus occidentalis	Western Gull	Southeast Farallon Island, CA	37.699	-123.003	Unkown	2013-05-24	Summer	Guano	Not extracted	0.1847	0.291	1.5758	12.9	-20
SB33	Seabird	Larus occidentalis	Western Gull	Southeast Farallon Island, CA	37.699	-123.003	Unkown	2013-05-24	Summer	Guano	Not extracted	0.2275	0.296	1.301	7.4	-20.3
SB40	Seabird	Ptychoramphus aleuticus	Cassin's Auklet	Southeast Farallon Island, CA	37.699	-123.003	Unkown	2013-05-24	Summer	Egg Membrane	Not extracted	0.1318	0.4337	3.2917	12.1	-16.8
SB41	Seabird	Ptychoramphus aleuticus	Cassin's Auklet	Southeast Farallon Island, CA	37.699	-123.003	Unkown	2013-05-24	Summer	Egg Membrane	Not extracted	0.1338	0.4325	3.2324	11.7	-16.4
SB42	Seabird	Ptychoramphus aleuticus	Cassin's Auklet	Southeast Farallon Island, CA	37.699	-123.003	Unkown	2013-05-24	Summer	Egg Membrane	Not extracted	0.1314	0.4306	3.2765	12.1	-16.6
SB43	Seabird	Ptychoramphus aleuticus	Cassin's Auklet	Southeast Farallon Island, CA	37.699	-123.003	Unkown	2013-05-24	Summer	Egg Membrane	Not extracted	0.1366	0.4317	3.16	12.2	-17
SB51	Seabird	Larus occidentalis	Western Gull	Southeast Farallon Island, CA	37.699	-123.003	Unkown	2013-05-24	Summer	Egg Membrane	Not extracted	0.1419	0.442	3.1156	15	-16.1
SB52	Seabird	Larus occidentalis	Western Gull	Southeast Farallon Island, CA	37.699	-123.003	Unkown	2013-05-24	Summer	Egg Membrane	Not extracted	0.1404	0.4476	3.188	14.9	-16.2
SB53	Seabird	Larus occidentalis	Western Gull	Southeast Farallon Island, CA	37.699	-123.003	Unkown	2013-05-10	Summer	Egg Membrane	Not extracted	0.1384	0.445	3.2145	14.9	-16.5
SB54	Seabird	Larus occidentalis	Western Gull	Southeast Farallon Island, CA	37.699	-123.003	Unkown	2013-05-14	Summer	Egg Membrane	Not extracted	0.1403	0.4362	3.1088	13.1	-16.1
I1	Insect	Araneae spp.	Spider	Southeast Farallon Island, CA	37.699	-123.003	S7	2013-03-24	Spring	Whole body	Not extracted	0.1176	0.4502	3.8267	28.9	-25.1
I3	Insect	Oniscidea sp.	Pill woodlice sp.	Southeast Farallon Island, CA	37.699	-123.003	S7	2013-03-24	Spring	Whole body	Not extracted	0.0528	0.3866	7.3265	26.1	-25.4
I4	Insect	Araneae spp.	Spider	Southeast Farallon Island, CA	37.699	-123.003	S7	2013-03-24	Spring	Whole body	Not extracted	0.1211	0.4524	3.7342	30.5	-23.5
I7	Insect	Oniscidea sp.	Pill woodlice sp.	Southeast Farallon Island, CA	37.699	-123.003	S7	2013-03-24	Spring	Whole body	Not extracted	0.0597	0.3384	5.6634	26.1	-23
I13	Insect	Oniscidea sp.	Pill woodlice sp.	Southeast Farallon Island, CA	37.699	-123.003	M1	2013-03-24	Spring	Whole body	Not extracted	0.062	0.3377	5.447	25.8	-24.1
I15	Insect	Coleoptera larvae	Beetle larvae	Southeast Farallon Island, CA	37.699	-123.003	M1	2013-03-24	Spring	Whole body	Not extracted	0.0922	0.4855	7.3265	27.2	-26.2
I17	Insect	Coleoptera larvae	Beetle larvae	Southeast Farallon Island, CA	37.699	-123.003	M1	2013-03-24	Spring	Whole body	Not extracted	0.1139	0.4459	3.9143	25.2	-23.6
I19	Insect	Coleoptera larvae	Beetle larvae	Southeast Farallon Island, CA	37.699	-123.003	M1	2013-03-24	Spring	Whole body	Not extracted	0.0924	0.4691	5.075	24.4	-27.2
I23	Insect	Oniscidea sp.	Pill woodlice sp.	Southeast Farallon Island, CA	37.699	-123.003	M1	2013-03-24	Spring	Whole body	Not extracted	0.0768	0.3501	4.5562	27.6	-23.8
I26	Insect	Oniscidea sp.	Pill woodlice sp.	Southeast Farallon Island, CA	37.699	-123.003	PRBO house	2013-03-24	Spring	Whole body	Not extracted	0.0727	0.3351	4.6118	20.9	-21.5
I27	Insect	Oniscidea sp.	Pill woodlice sp.	Southeast Farallon Island, CA	37.699	-123.003	PRBO house	2013-03-24	Spring	Whole body	Not extracted	0.1201	0.7161	5.961	26.5	-25.9
I33	Insect	Araneae spp.	Spider	Southeast Farallon Island, CA	37.699	-123.003	N6	2013-03-25	Spring	Whole body	Not extracted	0.1185	0.4497	3.7958	29.8	-23.9
I35	Insect	Araneae spp.	Spider	Southeast Farallon Island, CA	37.699	-123.003	N5	2013-03-25	Spring	Whole body	Not extracted	0.1204	0.4659	3.8688	25.3	-25.2
I37	Insect	Araneae spp.	Spider	Southeast Farallon Island, CA	37.699	-123.003	N5	2013-03-25	Spring	Whole body	Not extracted	0.1019	0.4336	4.2542	26.8	-24.5
I38	Insect	Araneae spp.	Spider	Southeast Farallon Island, CA	37.699	-123.003	N1	2013-03-25	Spring	Whole body	Not extracted	0.0981	0.4924	5.0186	27.3	-26.1
I39	Insect	Coleoptera larvae	Beetle larvae	Southeast Farallon Island, CA	37.699	-123.003	N1	2013-03-25	Spring	Whole body	Not extracted	0.0849	0.5164	6.0819	36.3	-17.6
I40	Insect	Coleoptera larvae	Beetle larvae	Southeast Farallon Island, CA	37.699	-123.003	N1	2013-03-25	Spring	Whole body	Not extracted	0.0253	0.1538	6.0804	24.5	-25.1
I41	Insect	Farallonophilus cavernicolus	Farallon Camel Cricket	Southeast Farallon Island, CA	37.699	-123.003	Spooky Cave	2013-03-25	Spring	Whole body	Not extracted	0.1129	0.4333	3.8386	19	-19.6
I44	Insect	Farallonophilus cavernicolus	Farallon Camel Cricket	Southeast Farallon Island, CA	37.699	-123.003	Spooky Cave	2013-03-25	Spring	Whole body	Not extracted	0.1126	0.4675	4.1533	18.6	-20.5
I45	Insect	Farallonophilus cavernicolus	Farallon Camel Cricket	Southeast Farallon Island, CA	37.699	-123.003	Spooky Cave	2013-03-25	Spring	Whole body	Not extracted	0.0755	0.4981	6.5941	18.7	-23.3
I47	Insect	Farallonophilus cavernicolus	Farallon Camel Cricket	Southeast Farallon Island, CA	37.699	-123.003	Rabbit Cave	2013-03-25	Spring	Whole body	Not extracted	0.1243	0.4544	3.6552	21.2	-23.6
I49	Insect	Farallonophilus cavernicolus	Farallon Camel Cricket	Southeast Farallon Island, CA	37.699	-123.003	Rabbit Cave	2013-03-25	Spring	Whole body	Not extracted	0.1156	0.4614	3.9901	18.7	-24.6
I50	Insect	Farallonophilus cavernicolus	Farallon Camel Cricket	Southeast Farallon Island, CA	37.699	-123.003	Rabbit Cave	2013-03-25	Spring	Whole body	Not extracted	0.1016	0.4995	4.9151	22.7	-26
I52	Insect	Oniscidea sp.	Pill woodlice sp.	Southeast Farallon Island, CA	37.699	-123.003	N1	2013-10-24	Fall	Whole body	Not extracted	0.0684	0.3754	5.4874	20.4	-21.1
I53	Insect	Oniscidea sp.	Pill woodlice sp.	Southeast Farallon Island, CA	37.699	-123.003	N1	2013-10-24	Fall	Whole body	Not extracted	0.0553	0.3189	5.7703	19.7	-22.1
I55	Insect	Araneae spp.	Spider	Southeast Farallon Island, CA	37.699	-123.003	N1	2013-10-24	Fall	Whole body	Not extracted	0.1206	0.4397	3.6471	26.9	-22.7
I60	Insect	Araneae spp.	Spider	Southeast Farallon Island, CA	37.699	-123.003	N3	2013-10-24	Fall	Whole body	Not extracted	0.1161	0.4369	3.7628	23.4	-22.4
I64	Insect	Coleoptera larvae	Beetle larvae	Southeast Farallon Island, CA	37.699	-123.003	N3	2013-10-24	Fall	Whole body	Not extracted	0.0938	0.5062	5.3986	24.7	-24.4
I65	Insect	Coleoptera larvae	Beetle larvae	Southeast Farallon Island, CA	37.699	-123.003	N4	2013-10-24	Fall	Whole body	Not extracted	0.0851	0.5065	5.9509	22	-23.3
I72	Insect	Coleoptera larvae	Beetle larvae	Southeast Farallon Island, CA	37.699	-123.003	N5	2013-10-24	Fall	Whole body	Not extracted	0.0759	0.5214	6.8688	26	-26.7
I76	Insect	Araneae spp.	Spider	Southeast Farallon Island, CA	37.699	-123.003	N6	2013-10-24	Fall	Whole body	Not extracted	0.1051	0.449	4.2707	28.1	-24.3
I82	Insect	Coleoptera larvae	Beetle larvae	Southeast Farallon Island, CA	37.699	-123.003	M5	2013-10-25	Fall	Whole body	Not extracted	0.081	0.5129	6.3316	24.8	-24.1
I83	Insect	Oniscidea sp.	Pill woodlice sp.	Southeast Farallon Island, CA	37.699	-123.003	M5	2013-10-25	Fall	Whole body	Not extracted	0.0582	0.3116	5.3555	24.3	-21.1
I86	Insect	Araneae spp.	Spider	Southeast Farallon Island, CA	37.699	-123.003	M3	2013-10-25	Fall	Whole body	Not extracted	0.1012	0.4594	4.5392	27	-24.2
I87	Insect	Araneae spp.	Spider	Southeast Farallon Island, CA	37.699	-123.003	M3	2013-10-25	Fall	Whole body	Not extracted	0.1113	0.4334	3.8947	27.8	-25.5
I92	Insect	Oniscidea sp.	Pill woodlice sp.	Southeast Farallon Island, CA	37.699	-123.003	S2	2013-10-25	Fall	Whole body	Not extracted	0.0627	0.3121	4.9775	24.8	-20.7
I93	Insect	Araneae spp.	Spider	Southeast Farallon Island, CA	37.699	-123.003	S2	2013-10-25	Fall	Whole body	Not extracted	0.1165	0.4335	3.7201	27.9	-22.7
I94	Insect	Coleoptera larvae	Beetle larvae	Southeast Farallon Island, CA	37.699	-123.003	S3	2013-10-25	Fall	Whole body	Not extracted	0.0747	0.5156	6.9057	24	-25.1
I95	Insect	Oniscidea sp.	Pill woodlice sp.	Southeast Farallon Island, CA	37.699	-123.003	S4	2013-10-25	Fall	Whole body	Not extracted	0.077	0.3198	4.1508	26	-21
I96	Insect	Oniscidea sp.	Pill woodlice sp.	Southeast Farallon Island, CA	37.699	-123.003	S5	2013-10-25	Fall	Whole body	Not extracted	0.0676	0.3545	5.2442	26.9	-20.2
I100	Insect	Coleoptera larvae	Beetle larvae	Southeast Farallon Island, CA	37.699	-123.003	L3	2013-10-25	Fall	Whole body	Not extracted	0.0998	0.4155	4.164	26.7	-23.9
I121	Insect	Farallonophilus cavernicolus	Farallon Camel Cricket	Southeast Farallon Island, CA	37.699	-123.003	Cricket Cave	2013-11-01	Fall	Whole body	Not extracted	0.0957	0.5012	5.2398	23	-20.4
I122	Insect	Farallonophilus cavernicolus	Farallon Camel Cricket	Southeast Farallon Island, CA	37.699	-123.003	Cricket Cave	2013-11-01	Fall	Whole body	Not extracted	0.1064	0.4714	4.4312	22.4	-19
I123	Insect	Farallonophilus cavernicolus	Farallon Camel Cricket	Southeast Farallon Island, CA	37.699	-123.003	Cricket Cave	2013-11-01	Fall	Whole body	Not extracted	0.0993	0.4542	4.5723	21.2	-19
I124	Insect	Farallonophilus cavernicolus	Farallon Camel Cricket	Southeast Farallon Island, CA	37.699	-123.003	Cricket Cave	2013-11-01	Fall	Whole body	Not extracted	0.1087	0.4513	4.1538	26.7	-18.6
I125	Insect	Farallonophilus cavernicolus	Farallon Camel Cricket	Southeast Farallon Island, CA	37.699	-123.003	Cricket Cave	2013-11-01	Fall	Whole body	Not extracted	0.0837	0.4731	5.6504	24.7	-18.7
I126	Insect	Farallonophilus cavernicolus	Farallon Camel Cricket	Southeast Farallon Island, CA	37.699	-123.003	Cricket Cave	2013-11-01	Fall	Whole body	Not extracted	0.1018	0.455	4.4709	24.5	-17.9
M9	Intertidal	Nucella emarginata	Emarginate dogwinkle	Southeast Farallon Island, CA	37.699	-123.003	Sewer Gulch	2013-03-25	Spring	Muscle	2:1 chloroform:methanol	0.1069	0.3785	3.541	13.2	-11.8
M10	Intertidal	Nucella emarginata	Emarginate dogwinkle	Southeast Farallon Island, CA	37.699	-123.003	Sewer Gulch	2013-03-25	Spring	Muscle	2:1 chloroform:methanol	0.1096	0.3735	3.4069	13.2	-13.5
M11	Intertidal	Nucella emarginata	Emarginate dogwinkle	Southeast Farallon Island, CA	37.699	-123.003	Sewer Gulch	2013-03-25	Spring	Muscle	2:1 chloroform:methanol	0.0886	0.3334	3.7639	16.7	-8.4
M12	Intertidal	Nucella emarginata	Emarginate dogwinkle	Southeast Farallon Island, CA	37.699	-123.003	Sewer Gulch	2013-03-25	Spring	Muscle	2:1 chloroform:methanol	0.0857	0.3436	4.0102	15.3	-13.1
M13	Intertidal	Nucella emarginata	Emarginate dogwinkle	Southeast Farallon Island, CA	37.699	-123.003	Sewer Gulch	2013-03-25	Spring	Muscle	2:1 chloroform:methanol	0.095	0.3458	3.6407	14.9	-13.1
M27	Intertidal	Nucella emarginata	Emarginate dogwinkle	Southeast Farallon Island, CA	37.699	-123.003	East Landing	2013-03-25	Spring	Muscle	2:1 chloroform:methanol	0.0928	0.3413	3.6787	15.6	-10.2
M36	Intertidal	Nucella emarginata	Emarginate dogwinkle	Southeast Farallon Island, CA	37.699	-123.003	Sewer Gulch	2013-10-25	Fall	Muscle	2:1 chloroform:methanol	0.0905	0.3604	3.9813	13.3	-11.9
M37	Intertidal	Nucella emarginata	Emarginate dogwinkle	Southeast Farallon Island, CA	37.699	-123.003	Sewer Gulch	2013-10-25	Fall	Muscle	2:1 chloroform:methanol	0.0934	0.3643	3.902	13.6	-11
M38	Intertidal	Nucella emarginata	Emarginate dogwinkle	Southeast Farallon Island, CA	37.699	-123.003	Sewer Gulch	2013-10-25	Fall	Muscle	2:1 chloroform:methanol	0.0949	0.3708	3.9061	13.6	-11.4
M39	Intertidal	Nucella emarginata	Emarginate dogwinkle	Southeast Farallon Island, CA	37.699	-123.003	Sewer Gulch	2013-10-25	Fall	Muscle	2:1 chloroform:methanol	0.0945	0.3722	3.9388	12.1	-13.1
M40	Intertidal	Nucella emarginata	Emarginate dogwinkle	Southeast Farallon Island, CA	37.699	-123.003	Sewer Gulch	2013-10-25	Fall	Muscle	2:1 chloroform:methanol	0.0967	0.3698	3.8253	12.8	-10.9
P1	Plant	Lasthenia maritima	maritime goldfields	Southeast Farallon Island, CA	37.699	-123.003	M6	2013-03-24	Spring	Vegetation	Not extracted	0.0363	0.367	10.1053	24	-30.6	Native plant
P4	Plant	Plantago coronopus	Buck's-horn plantain	Southeast Farallon Island, CA	37.699	-123.003	M6	2013-03-24	Spring	Vegetation	Not extracted	0.0249	0.356	14.3042	24.2	-29.6	Invasive plant
P5	Plant	Spergularia sp.	Sandspurry	Southeast Farallon Island, CA	37.699	-123.003	M6	2013-03-24	Spring	Vegetation	Not extracted	0.0387	0.3706	9.5675	22.7	-29.3	Native plant
P6	Plant	Malva spp.	Mallow	Southeast Farallon Island, CA	37.699	-123.003	M6	2013-03-24	Spring	Vegetation	Not extracted	0.0274	0.3946	14.3796	20.8	-28.4	Invasive plant
P7	Plant	Malva spp.	Mallow	Southeast Farallon Island, CA	37.699	-123.003	M6	2013-03-24	Spring	Vegetation	Not extracted	0.0328	0.4267	12.992	23.1	-30.7	Invasive plant
P9	Plant	Spergularia sp.	Sandspurry	Southeast Farallon Island, CA	37.699	-123.003	N5	2013-03-24	Spring	Vegetation	Not extracted	0.0343	0.3901	11.3692	23.3	-27.3	Native plant
P10	Plant	Plantago coronopus	Buck's-horn plantain	Southeast Farallon Island, CA	37.699	-123.003	N5	2013-03-24	Spring	Vegetation	Not extracted	0.0199	0.362	18.185	22.6	-27.3	Invasive plant
P12	Plant	Lasthenia maritima	maritime goldfields	Southeast Farallon Island, CA	37.699	-123.003	N1	2013-03-24	Spring	Vegetation	Not extracted	0.0358	0.4153	11.5901	23.3	-28.1	Native plant
P13	Plant	Malva spp.	Mallow	Southeast Farallon Island, CA	37.699	-123.003	N1	2013-03-24	Spring	Vegetation	Not extracted	0.0432	0.3644	8.4347	22.2	-27	Invasive plant
P15	Plant	Spergularia sp.	Sandspurry	Southeast Farallon Island, CA	37.699	-123.003	N1	2013-03-24	Spring	Vegetation	Not extracted	0.0412	0.385	9.3467	18.2	-25.8	Native plant
P16	Plant	Plantago coronopus	Buck's-horn plantain	Southeast Farallon Island, CA	37.699	-123.003	N6	2013-03-24	Spring	Vegetation	Not extracted	0.0252	0.3829	15.1668	24.8	-29.2	Invasive plant
P17	Plant	Lasthenia maritima	maritime goldfields	Southeast Farallon Island, CA	37.699	-123.003	L3	2013-03-24	Spring	Vegetation	Not extracted	0.0416	0.4186	10.0691	26	-27.6	Native plant
P21	Plant	Plantago coronopus	Buck's-horn plantain	Southeast Farallon Island, CA	37.699	-123.003	L3	2013-03-24	Spring	Vegetation	Not extracted	0.0232	0.3696	15.9059	19.3	-30.8	Invasive plant
P24	Plant	Lasthenia maritima	maritime goldfields	Southeast Farallon Island, CA	37.699	-123.003	L5	2013-03-24	Spring	Vegetation	Not extracted	0.0382	0.4053	10.6071	25.6	-28.9	Native plant
P27	Plant	Spergularia sp.	Sandspurry	Southeast Farallon Island, CA	37.699	-123.003	L8	2013-03-24	Spring	Vegetation	Not extracted	0.0399	0.3196	8.0055	18.6	-29.5	Native plant
P30	Plant	Malva spp.	Mallow	Southeast Farallon Island, CA	37.699	-123.003	M4	2013-03-24	Spring	Vegetation	Not extracted	0.0608	0.3936	6.4703	24	-25.8	Invasive plant
P31	Plant	Malva spp.	Mallow	Southeast Farallon Island, CA	37.699	-123.003	Powerhouse	2013-03-24	Spring	Vegetation	Not extracted	0.0413	0.4176	10.1208	27.1	-31.4	Invasive plant
P33	Plant	Malva spp.	Mallow	Southeast Farallon Island, CA	37.699	-123.003	M2	2013-03-24	Spring	Vegetation	Not extracted	0.0371	0.3738	10.0679	23.9	-27	Invasive plant
P34	Plant	Lasthenia maritima	maritime goldfields	Southeast Farallon Island, CA	37.699	-123.003	M2	2013-03-24	Spring	Vegetation	Not extracted	0.0384	0.4306	11.2018	30.2	-29.2	Native plant
P35	Plant	Plantago coronopus	Buck's-horn plantain	Southeast Farallon Island, CA	37.699	-123.003	M2	2013-03-24	Spring	Vegetation	Not extracted	0.0202	0.3346	16.5631	28.5	-28.4	Invasive plant
P37	Plant	Lasthenia maritima	maritime goldfields	Southeast Farallon Island, CA	37.699	-123.003	S7	2013-03-24	Spring	Vegetation	Not extracted	0.0327	0.3958	12.0906	27	-26.5	Native plant
P38	Plant	Spergularia sp.	Sandspurry	Southeast Farallon Island, CA	37.699	-123.003	S7	2013-03-24	Spring	Vegetation	Not extracted	0.0223	0.4011	17.9568	22	-25.7	Native plant
P44	Plant	Plantago coronopus	Buck's-horn plantain	Southeast Farallon Island, CA	37.699	-123.003	M6	2013-10-25	Fall	Vegetation	Not extracted	0.0381	0.3499	9.1911	19.1	-27.6
P45	Plant	Spergularia sp.	Sandspurry	Southeast Farallon Island, CA	37.699	-123.003	M6	2013-10-25	Fall	Vegetation	Not extracted	0.0294	0.317	10.779	22.1	-28.7
P46	Plant	Lasthenia maritima	maritime goldfields	Southeast Farallon Island, CA	37.699	-123.003	M6	2013-10-25	Fall	Vegetation	Not extracted	0.0135	0.3943	29.1823	21.4	-30.2
P48	Plant	Malva spp.	Mallow	Southeast Farallon Island, CA	37.699	-123.003	M6	2013-10-25	Fall	Vegetation	Not extracted	0.0494	0.4013	8.1202	19.9	-30.6
P49	Plant	Spergularia sp.	Sandspurry	Southeast Farallon Island, CA	37.699	-123.003	N5	2013-10-25	Fall	Vegetation	Not extracted	0.0272	0.3493	12.8502	21.7	-26.8
P52	Plant	Lasthenia maritima	maritime goldfields	Southeast Farallon Island, CA	37.699	-123.003	N1	2013-10-25	Fall	Vegetation	Not extracted	0.0208	0.415	19.9864	20	-29.3
P53	Plant	Spergularia sp.	Sandspurry	Southeast Farallon Island, CA	37.699	-123.003	N1	2013-10-25	Fall	Vegetation	Not extracted	0.0372	0.3683	9.8961	18.3	-26.8
P54	Plant	Malva spp.	Mallow	Southeast Farallon Island, CA	37.699	-123.003	M5	2013-10-25	Fall	Vegetation	Not extracted	0.0401	0.36	8.975	24.3	-28.3
P55	Plant	Lasthenia maritima	maritime goldfields	Southeast Farallon Island, CA	37.699	-123.003	M5	2013-10-25	Fall	Vegetation	Not extracted	0.0179	0.4129	23.0931	23.4	-29
P56	Plant	Malva spp.	Mallow	Southeast Farallon Island, CA	37.699	-123.003	M4	2013-10-25	Fall	Vegetation	Not extracted	0.052	0.4162	7.9997	27.4	-28.7
P58	Plant	Plantago coronopus	Buck's-horn plantain	Southeast Farallon Island, CA	37.699	-123.003	M4	2013-10-25	Fall	Vegetation	Not extracted	0.0255	0.3896	15.3097	22.8	-27.8
P59	Plant	Spergularia sp.	Sandspurry	Southeast Farallon Island, CA	37.699	-123.003	M4	2013-10-25	Fall	Vegetation	Not extracted	0.04	0.3992	9.9805	29.9	-26.7
P63	Plant	Malva spp.	Mallow	Southeast Farallon Island, CA	37.699	-123.003	M3	2013-10-25	Fall	Vegetation	Not extracted	0.0534	0.3933	7.3645	23	-29
P64	Plant	Plantago coronopus	Buck's-horn plantain	Southeast Farallon Island, CA	37.699	-123.003	M2	2013-10-25	Fall	Vegetation	Not extracted	0.0252	0.4265	16.9309	27.3	-26.8
P65	Plant	Malva spp.	Mallow	Southeast Farallon Island, CA	37.699	-123.003	M2	2013-10-25	Fall	Vegetation	Not extracted	0.0405	0.3855	9.5272	32.8	-27.5
P69	Plant	Plantago coronopus	Buck's-horn plantain	Southeast Farallon Island, CA	37.699	-123.003	S2	2013-10-25	Fall	Vegetation	Not extracted	0.0307	0.407	13.2541	17.1	-26.9
P70	Plant	Spergularia sp.	Sandspurry	Southeast Farallon Island, CA	37.699	-123.003	S2	2013-10-25	Fall	Vegetation	Not extracted	0.0339	0.3147	9.2696	20	-26.3
P71	Plant	Lasthenia maritima	maritime goldfields	Southeast Farallon Island, CA	37.699	-123.003	S2	2013-10-25	Fall	Vegetation	Not extracted	0.0238	0.3925	16.5013	26.8	-29.5
P72	Plant	Malva spp.	Mallow	Southeast Farallon Island, CA	37.699	-123.003	S2	2013-10-25	Fall	Vegetation	Not extracted	0.0587	0.4156	7.0749	23.1	-30.8
P76	Plant	Lasthenia maritima	maritime goldfields	Southeast Farallon Island, CA	37.699	-123.003	S3	2013-10-25	Fall	Vegetation	Not extracted	0.0216	0.421	19.4569	21.3	-29.1
P77	Plant	Spergularia sp.	Sandspurry	Southeast Farallon Island, CA	37.699	-123.003	S4	2013-10-25	Fall	Vegetation	Not extracted	0.0375	0.3428	9.1492	16.9	-27.5
P82	Plant	Plantago coronopus	Buck's-horn plantain	Southeast Farallon Island, CA	37.699	-123.003	L2	2013-10-25	Fall	Vegetation	Not extracted	0.0285	0.4184	14.7054	23.9	-25.6
P83	Plant	Lasthenia maritima	maritime goldfields	Southeast Farallon Island, CA	37.699	-123.003	L2	2013-10-25	Fall	Vegetation	Not extracted	0.0197	0.4307	21.8431	21.5	-28.4
P85	Plant	Plantago coronopus	Buck's-horn plantain	Southeast Farallon Island, CA	37.699	-123.003	L4	2013-10-25	Fall	Vegetation	Not extracted	0.0313	0.4258	13.6171	18.6	-26.7
SA1	Salamander	Aneides lugubris farallonensis	Farallon arboreal salamander	Southeast Farallon Island, CA	37.699	-123.003	19	2013-03-29	Spring	Tail clip	2:1 chloroform:methanol	0.0796	0.269	3.3777	26.6	-21.5
SA2	Salamander	Aneides lugubris farallonensis	Farallon arboreal salamander	Southeast Farallon Island, CA	37.699	-123.003	29	2013-03-29	Spring	Tail clip	2:1 chloroform:methanol	0.0783	0.2654	3.391	26.9	-20.6
SA3	Salamander	Aneides lugubris farallonensis	Farallon arboreal salamander	Southeast Farallon Island, CA	37.699	-123.003	15	2013-03-29	Spring	Tail clip	2:1 chloroform:methanol	0.0954	0.314	3.2926	25.8	-22.3
SA4	Salamander	Aneides lugubris farallonensis	Farallon arboreal salamander	Southeast Farallon Island, CA	37.699	-123.003	15	2013-03-29	Spring	Tail clip	2:1 chloroform:methanol	0.0959	0.3185	3.3224	26.9	-21.8
SA5	Salamander	Aneides lugubris farallonensis	Farallon arboreal salamander	Southeast Farallon Island, CA	37.699	-123.003	15	2013-03-29	Spring	Tail clip	2:1 chloroform:methanol	0.1095	0.3545	3.2369	25.8	-22.1
SA6	Salamander	Aneides lugubris farallonensis	Farallon arboreal salamander	Southeast Farallon Island, CA	37.699	-123.003	45	2013-03-29	Spring	Tail clip	2:1 chloroform:methanol	0.0808	0.2834	3.508	25.7	-21.2
SA7	Salamander	Aneides lugubris farallonensis	Farallon arboreal salamander	Southeast Farallon Island, CA	37.699	-123.003	63	2013-03-29	Spring	Tail clip	2:1 chloroform:methanol	0.0657	0.2461	3.7466	25.8	-21.7
SA8	Salamander	Aneides lugubris farallonensis	Farallon arboreal salamander	Southeast Farallon Island, CA	37.699	-123.003	72	2013-03-29	Spring	Tail clip	2:1 chloroform:methanol	0.1089	0.3603	3.3071	25.7	-22.8
SA9	Salamander	Aneides lugubris farallonensis	Farallon arboreal salamander	Southeast Farallon Island, CA	37.699	-123.003	90	2013-03-29	Spring	Tail clip	2:1 chloroform:methanol	0.1049	0.3443	3.2818	26.9	-19
SA10	Salamander	Aneides lugubris farallonensis	Farallon arboreal salamander	Southeast Farallon Island, CA	37.699	-123.003	92	2013-03-29	Spring	Tail clip	2:1 chloroform:methanol	0.0978	0.3215	3.2877	25.9	-22.2
SA11	Salamander	Aneides lugubris farallonensis	Farallon arboreal salamander	Southeast Farallon Island, CA	37.699	-123.003	94	2013-03-29	Spring	Tail clip	2:1 chloroform:methanol	0.0923	0.3131	3.3933	27.1	-22.5
SA12	Salamander	Aneides lugubris farallonensis	Farallon arboreal salamander	Southeast Farallon Island, CA	37.699	-123.003	96	2013-03-29	Spring	Tail clip	2:1 chloroform:methanol	0.0998	0.3306	3.3122	26.3	-22.5
SA13	Salamander	Aneides lugubris farallonensis	Farallon arboreal salamander	Southeast Farallon Island, CA	37.699	-123.003	110	2013-03-29	Spring	Tail clip	2:1 chloroform:methanol	0.1001	0.3316	3.3122	23.6	-21.3
SA14	Salamander	Aneides lugubris farallonensis	Farallon arboreal salamander	Southeast Farallon Island, CA	37.699	-123.003	933	2013-03-29	Spring	Tail clip	2:1 chloroform:methanol	0.0992	0.3271	3.2978	24.6	-20.7
SA15	Salamander	Aneides lugubris farallonensis	Farallon arboreal salamander	Southeast Farallon Island, CA	37.699	-123.003	667	2013-03-29	Spring	Tail clip	2:1 chloroform:methanol	0.1081	0.3546	3.2792	22.4	-20.6
SA16	Salamander	Aneides lugubris farallonensis	Farallon arboreal salamander	Southeast Farallon Island, CA	37.699	-123.003	506	2013-03-29	Spring	Tail clip	2:1 chloroform:methanol	0.0813	0.303	3.7256	27.8	-21.2
SA17	Salamander	Aneides lugubris farallonensis	Farallon arboreal salamander	Southeast Farallon Island, CA	37.699	-123.003	Septic/PRBO house	2013-10-29	Fall	Tail clip	2:1 chloroform:methanol	0.101	0.3258	3.2246	25.9	-21.6
SA18	Salamander	Aneides lugubris farallonensis	Farallon arboreal salamander	Southeast Farallon Island, CA	37.699	-123.003	Corm Blind Cave	2013-10-29	Fall	Tail clip	2:1 chloroform:methanol	0.0813	0.2691	3.3094	24.7	-18.3
SA19	Salamander	Aneides lugubris farallonensis	Farallon arboreal salamander	Southeast Farallon Island, CA	37.699	-123.003	Gap	2013-10-29	Fall	Tail clip	2:1 chloroform:methanol	0.1123	0.3699	3.2924	26.1	-21.1
SA20	Salamander	Aneides lugubris farallonensis	Farallon arboreal salamander	Southeast Farallon Island, CA	37.699	-123.003	NL Cave	2013-10-29	Fall	Tail clip	2:1 chloroform:methanol	0.0952	0.3121	3.278	24	-19.9
SA21	Salamander	Aneides lugubris farallonensis	Farallon arboreal salamander	Southeast Farallon Island, CA	37.699	-123.003	NL Cave	2013-10-29	Fall	Tail clip	2:1 chloroform:methanol	0.0834	0.2681	3.216	20.7	-18.6
SA22	Salamander	Aneides lugubris farallonensis	Farallon arboreal salamander	Southeast Farallon Island, CA	37.699	-123.003	NL Cave	2013-10-29	Fall	Tail clip	2:1 chloroform:methanol	0.0709	0.233	3.2857	23.8	-20.7
SA23	Salamander	Aneides lugubris farallonensis	Farallon arboreal salamander	Southeast Farallon Island, CA	37.699	-123.003	NL Cave	2013-10-29	Fall	Tail clip	2:1 chloroform:methanol	0.0734	0.2418	3.2932	23	-19.1
SA24	Salamander	Aneides lugubris farallonensis	Farallon arboreal salamander	Southeast Farallon Island, CA	37.699	-123.003	NL Cave	2013-10-29	Fall	Tail clip	2:1 chloroform:methanol	0.085	0.2764	3.2525	25.2	-18.3
SA25	Salamander	Aneides lugubris farallonensis	Farallon arboreal salamander	Southeast Farallon Island, CA	37.699	-123.003	Eggers house	2013-10-29	Fall	Tail clip	2:1 chloroform:methanol	0.0907	0.2963	3.2659	25.4	-19.4
SA26	Salamander	Aneides lugubris farallonensis	Farallon arboreal salamander	Southeast Farallon Island, CA	37.699	-123.003	S. of eggers house	2013-10-29	Fall	Tail clip	2:1 chloroform:methanol	0.0661	0.2158	3.2628	26.5	-22.3
SA27	Salamander	Aneides lugubris farallonensis	Farallon arboreal salamander	Southeast Farallon Island, CA	37.699	-123.003	S. of eggers house	2013-10-29	Fall	Tail clip	2:1 chloroform:methanol	0.0865	0.2832	3.2743	25.6	-22.3
SA28	Salamander	Aneides lugubris farallonensis	Farallon arboreal salamander	Southeast Farallon Island, CA	37.699	-123.003	S. of eggers house	2013-10-29	Fall	Tail clip	2:1 chloroform:methanol	0.107	0.3396	3.1744	23.4	-20.4
SA29	Salamander	Aneides lugubris farallonensis	Farallon arboreal salamander	Southeast Farallon Island, CA	37.699	-123.003	NL Cave	2013-10-29	Fall	Tail clip	2:1 chloroform:methanol	0.0787	0.2616	3.3251	23.5	-20.2
SA30	Salamander	Aneides lugubris farallonensis	Farallon arboreal salamander	Southeast Farallon Island, CA	37.699	-123.003	K plot	2013-10-29	Fall	Tail clip	2:1 chloroform:methanol	0.106	0.3398	3.2065	23.6	-19.2
SA31	Salamander	Aneides lugubris farallonensis	Farallon arboreal salamander	Southeast Farallon Island, CA	37.699	-123.003	K plot	2013-10-29	Fall	Tail clip	2:1 chloroform:methanol	0.0896	0.2883	3.2166	25	-20.3
SA32	Salamander	Aneides lugubris farallonensis	Farallon arboreal salamander	Southeast Farallon Island, CA	37.699	-123.003	Spooky Cave	2013-10-29	Fall	Tail clip	2:1 chloroform:methanol	0.0789	0.2669	3.3837	26.2	-17.5
